# Mobility-enhanced virus vectors enable meristem genome editing in model and crop plants

**DOI:** 10.1101/2025.11.19.689159

**Authors:** Kuo Tai Chiu, Harrison Higgs, Mauricio Antunes, Yen Tung Lin, Róisín C. McGarry

## Abstract

CRISPR/Cas9 gene editing revolutionized genetics, but its application is often hampered in non-model plants that are recalcitrant or less amenable to standard plant transformation and regeneration methods. Harnessing viruses to convey guide RNAs (gRNAs) directly to the meristem promises to overcome those limitations and accelerate the generation of edited lines in diverse crops. With several RNA viruses, delivery of gRNAs to the meristem is enhanced with the addition of mobile RNA elements. We hypothesized that incorporating distinct RNA secondary structures as candidate mobility factors in the widely used Tobacco rattle virus (TRV) could propel virus delivery for enhanced meristem editing in non-model species. To test this, we engineered TRV vectors to deliver gRNAs targeting visible marker genes, with each virus incorporating unique mobility factors. We determined optimal virus construction for multiplexed meristem editing by first delivering each virus to *Nicotiana benthamiana* plants harboring the *Cas9* transgene. Strikingly different phenotypes were observed among virus treatments, which were confirmed to represent distinct somatic and heritable editing events. We further tested our hypothesis by leveraging these results to edit pennycress (*Thlaspi arvense*), an emerging oilseed crop. Our results demonstrated successful virus delivery of meristem editing to this non-model plant, underscoring the potential of this approach to deliver targeted genome modifications in diverse crops.

**One sentence summary:** Incorporating RNA mobility factors in TRV affects meristem editing in model plants and crops.
