## Supplementary material for "Mobility-enhanced virus vectors enable meristem genome editing in model and crop plants": Table S1

### Sheet: PRIMERS FOR CLONING sgRNAs
Table S1: Primer sequences.
Nicotiana benthamiana
PRIMER	SEQUENCE
XbaI fwd sgRNA13	ctcgtgTCTAGAAGGTGATATAGTCACTAACAgttttagagctagaaatag
sgRNA10 BbsI rev	ctcgtgGAAGACtgtgTCTTAAGCAGTtgcaccagccggg
sgRNA10 BbsI fwd	ctcgtgGAAGACaaGACACAGACTGgttttagagctagaaatag
sgRNA11 BbsI rev	ctcgtgGAAGACctATTGACTCGGGtgcaccagccgggaatcgaaccc
sgRNA11 BbsI fwd	ctcgtgGAAGACgtcAATAGACTCCAAgttttagagctagaaatag
SacI rev scaffold	ctcgtgGAGCTCGCACCGACTCGGTGCCAC
SacI rev mAtFT	ctcgtgGAGCTCttggccataagtaacctttag
Pennycress
PRIMER	SEQUENCE
XbaI fwd sgRNA 2744	ctcgtgTCTAGAAGATCATGGAGATCGAGTCAgttttagagctagaaatag
sgRNA 2803 BbsI rev	ctcgtgGAAGACCCATGGAAGCTGTtgcaccagccggg
sgRNA 2803 BbsI fwd	ctcgtgGAAGACttCCATGGCGGATGGgttttagagctagaaatag
sgRNA nt 2888 BbsI rev	ctcgtgGAAGACagtctcagctaatatgcaccagccgggaatcgaaccc
sgRNA nt 2888 BbsI fwd	ctcgtgGAAGACctgagactgttggagttttagagctagaaatag
SacI rev mFT	ctcgtgGAGCTCttggccataagtaacctttag
Oligonucleotides used for cloning gRNAs in viral vectors, amplicon sequencing, and RT-qPCR are shown in separate tabs. Primers for RT-qPCR do not distinguish between homeologous genes.

### Sheet: AMPLICON SEQUENCING PRIMERS
PRIMER	SEQUENCE
Nb16898 amp fwd	cctacacgacgctcttccgatctGGTCTGTGCAGAACTGAACG
Nb1308 amp fwd	cctacacgacgctcttccgatctatGATCTTCGAGTTAAAATCTCC
Nb amp rev	gttcagacgtgtgctcttccgatctagGCGAAAACCTCATAAAATTTC
TaMgChl fwd amplicon	CCTACACGACGCTCTTCCGATCTCAGCTAAAGAGAGAGATCTTGTGG
TaMgChl rev amplicon	GTTCAGACGTGTGCTCTTCCGATCtCCTTGTCATTTCCTCTGTACAC

### Sheet: PRIMERS FOR RT-qPCR
PRIMER	SEQUENCE
NbPP2A fwd	GACCCTGATGTTGATGTTCGCT
NbPP2A rev	GAGGGATTTGAAGAGAGATTTC
NbEF1α fwd	CTTCGTAATCCTGTTCCCTTCTC
NbEF1α rev	CACACGAAGGCCGTACTATAAG
NbMgChl fwd	AGACCGGTGTATCCATTTGC
NbMgChl rev	TAACCGTGGTGGACTTCCC
TRV CP fwd nt 796	ACTCACGGGCTAACAGTGCT
TRV CP rev nt 921	TCGTAACCGTTGTGTTTGGA
SP9238 fwd	TGTATAGACTGTTTGAGATCGGCG
SP9239 rev	GTAATAACGCTTACGTAGGCGAGG
