## Supplementary material for "Mobility-enhanced virus vectors enable meristem genome editing in model and crop plants": Table S5

### Sheet: Sheet1
Table S5: Summary of VIGS and meristem editing experiments in pennycress.
EXPERIMENT 1
Method	Treatment	Number of plants infiltrated	Number of plants with photobleaching
	uninoculated	4	0
leaf-infiltration into plants with 4-true leaves	TRV:PEBVp	4	0
leaf-infiltration into plants with 4-true leaves	TRV:PEBVp:gTaMgChl-mAtFT	4	0
leaf-infiltration into plants with 4-true leaves	TRV:TaMgChl	4	3
EXPERIMENT 2
Method	Treatment	Number of plants infiltrated	Number of plants with photobleaching
	uninoculated	4	0
leaf-infiltration into plants with 6-true leaves	TRV:PEBVp	4	0
leaf-infiltration into plants with 6-true leaves	TRV:PEBVp:gTaMgChl-mAtFT	4	0
leaf-infiltration into plants with 6-true leaves	TRV:TaMgChl	4	4
EXPERIMENT 3
Method	Treatment	Number of plants infiltrated	Number of plants with photobleaching
	uninoculated	9	0
vacuum-infiltration (3 min),only cotyledons expanded	TRV:PEBVp	9	0
vacuum-infiltration (3 min),only cotyledons expanded	TRV:PEBVp:gTaMgChl-mAtFT	9	1
vacuum-infiltration (3 min),only cotyledons expanded	TRV:TaMgChl	9	4
EXPERIMENT 4
Method	Treatment	Number of plants infiltrated	Number of plants with photobleaching
	uninoculated	10	0
vacuum-infiltration (3 min), only cotyledons expanded	TRV:PEBVp	10	0
vacuum-infiltration (3 min), only cotyledons expanded	TRV:PEBVp:gTaMgChl-mAtFT	13	0
vacuum-infiltration (3 min), only cotyledons expanded	TRV:TaMgChl	12	9
EXPERIMENT 5
Method	Treatment	Number of plants infiltrated	Number of plants with photobleaching by 18 dpi
	uninoculated	12	0
leaf-infiltration into plants with 6-7-true leaves	TRV:PEBVp	12	0
leaf-infiltration into plants with 6-7-true leaves	TRV:PEBVp:gTaMgChl-mAtFT	12	2
leaf-infiltration into plants with 6-7-true leaves	TRV:TaMgChl	12	12
vacuum-infiltration (5 min) into plants with 6-7 true leaves	TRV:PEBVp	12	0
vacuum-infiltration (5 min) into plants with 6-7 true leaves	TRV:PEBVp:gTaMgChl-mAtFT	12	0
vacuum-infiltration (5 min) into plants with 6-7 true leaves	TRV:TaMgChl	12	11
Details of five independent VIGS and editing experiments in pennycress. The method of inoculation and age of inoculated plants are shown in column A, with treatment (column B), number of plants treated (column C), and the number of plants showing the indicated phenotype (column D), included. Experiments are color-coded for easier viewing.
