## Supplementary material for "Mobility-enhanced virus vectors enable meristem genome editing in model and crop plants": Table S6

### Sheet: Sheet1
Table S6: Amplicon sequencing identifies somatic edits in pennycress.
Sample	Sum:INPUT	Target	AlignedTarget	AlignedRead	Total Hits	Sub Hits	Indel or WT Hits	Indel or WT rate %	Pattern
uninoc	Sum:F11_S86_L001_R1_001.fastq_INPUT.fa	TaMgChl	BCAGCTAAAGAGAGAGATCTTGTGGTTGGGAAAGTCTACTCCAAGATCATGGAGATCGAGTCAAGGCTTTTGCCGTGCGGGCTTCACGTCATTGGAGAGCCTCCATCCGCCATGGAAGCTGTGGCCACACTGGTCAACATTGCTGCGCTAGATCGCCCTGAGGAAGGGATTTCGTCTCTTCCTTCTATATTAGCTGAGACTGTTGGAAGGCAGATCGAAGATGTGTACAGAGGAAATGACAAGGE	BCAGCTAAAGAGAGAGATCTTGTGGTTGGGAAAGTCTACTCCAAGATCATGGAGATCGAGTCAAGGCTTT-GCCGTGCGGGCTTCACGTCATTGGAGAGCCTCCATCCGCCATGGAAGCTGTGGCCACACTGGTCAACATTGCTGCGCTAGAT-------------------------------------------------------------------------------------------E	14140	14140	174	1.23	Indel:-1
	Sum:F11_S86_L001_R1_001.fastq_INPUT.fa	TaMgChl	BCAGCTAAAGAGAGAGATCTTGTGGTTGGGAAAGTCTACTCCAAGATCATGGAGATCGAGTCAAGGCTTTTGCCGTGCGGGCTTCACGTCATTGGAGAGCCTCCATCCGCCATGGAAGCTGTGGCCACACTGGTCAACATTGCTGCGCTAGATCGCCCTGAGGAAGGGATTTCGTCTCTTCCTTCTATATTAGCTGAGACTGTTGGAAGGCAGATCGAAGATGTGTACAGAGGAAATGACAAGGE	BCAGCTAAAGAGAGAGATCTTGTGGTTGGGAAAGTCTACTCCAAGATCATGGAGATCGAGTCAAGGCTTTTGCCGTGCGGGCTTCACGTCATTGGAGAGCCTCCATCCGCCATGGAAGCTGTGGCCACACTGGTCAACATTGCTGCGCTAGA--------------------------------------------------------------------------------------------E	14140	14140	13966	98.77	WT_like
	Sum:F11_S86_L001_R2_001.fastq_INPUT.fa	TaMgChl	BCAGCTAAAGAGAGAGATCTTGTGGTTGGGAAAGTCTACTCCAAGATCATGGAGATCGAGTCAAGGCTTTTGCCGTGCGGGCTTCACGTCATTGGAGAGCCTCCATCCGCCATGGAAGCTGTGGCCACACTGGTCAACATTGCTGCGCTAGATCGCCCTGAGGAAGGGATTTCGTCTCTTCCTTCTATATTAGCTGAGACTGTTGGAAGGCAGATCGAAGATGTGTACAGAGGAAATGACAAGGE	B-------------------------------------------------------------------------------------------TGGAGAGCCTCCATCCGCCATGGAAGCTGTGGCCACACTGGTCAACATTGCTGCGCTAGATCGCCCTGAGGAAGGGATTTCGTCTCTTCCTTCTATATTAGCTGAGACTGTTGGAAGGCAGATCGAAGATGTGTACAGAGG-AATGACAAGGE	14027	14027	105	0.74	Indel:-1
	Sum:F11_S86_L001_R2_001.fastq_INPUT.fa	TaMgChl	BCAGCTAAAGAGAGAGATCTTGTGGTTGGGAAAGTCTACTCCAAGATCATGGAGATCGAGTCAAGGCTTTTGCCGTGCGGGCTTCACGTCATTGGAGAGCCTCCATCCGCCATGGAAGCTGTGGCCACACTGGTCAACATTGCTGCGCTAGATCGCCCTGAGGAAGGGATTTCGTCTCTTCCTTCTATATTAGCTGAGACTGTTGGAAGGCAGATCGAAGATGTGTACAGAGGAAATGACAAGGE	B--------------------------------------------------------------------------------------------GGAGAGCCTCCATCCGCCATGGAAGCTGTGGCCACACTGGTCAACATTGCTGCGCTAGATCGCCCTGAGGAAGGGATTTCGTCTCTTCCTTCTATATTAGCTGAGACTGTTGGAAGGCAGATCGAAGATGTGTACAGAGGAAATGACAAGGE	14027	14027	13922	99.26	WT_like
TRV	Sum:F12_S94_L001_R1_001.fastq_INPUT.fa	TaMgChl	BCAGCTAAAGAGAGAGATCTTGTGGTTGGGAAAGTCTACTCCAAGATCATGGAGATCGAGTCAAGGCTTTTGCCGTGCGGGCTTCACGTCATTGGAGAGCCTCCATCCGCCATGGAAGCTGTGGCCACACTGGTCAACATTGCTGCGCTAGATCGCCCTGAGGAAGGGATTTCGTCTCTTCCTTCTATATTAGCTGAGACTGTTGGAAGGCAGATCGAAGATGTGTACAGAGGAAATGACAAGGE	BCAGCTAAAGAGAGAGATCTTGTGGTTGGGAAAGTCTACTCCAAGATCATGGAGATCGAGTCAAGGCTTT-GCCGTGCGGGCTTCACGTCATTGGAGAGCCTCCATCCGCCATGGAAGCTGTGGCCACACTGGTCAACATTGCTGCGCTAGAT-------------------------------------------------------------------------------------------E	11083	11083	127	1.14	Indel:-1
	Sum:F12_S94_L001_R1_001.fastq_INPUT.fa	TaMgChl	BCAGCTAAAGAGAGAGATCTTGTGGTTGGGAAAGTCTACTCCAAGATCATGGAGATCGAGTCAAGGCTTTTGCCGTGCGGGCTTCACGTCATTGGAGAGCCTCCATCCGCCATGGAAGCTGTGGCCACACTGGTCAACATTGCTGCGCTAGATCGCCCTGAGGAAGGGATTTCGTCTCTTCCTTCTATATTAGCTGAGACTGTTGGAAGGCAGATCGAAGATGTGTACAGAGGAAATGACAAGGE	BCAGCTAAAGAGAGAGATCTTGTGGTTGGGAAAGTCTACTCCAAGATCATGGAGATCGAGTCAAGGCTTTTGCCGTGCGGGCTTCACGTCATTGGAGAGCCTCCATCCGCCATGGAAGCTGTGGCCACACTGGTCAACATTGCTGCGCTAGA--------------------------------------------------------------------------------------------E	11083	11083	10956	98.86	WT_like
	Sum:F12_S94_L001_R2_001.fastq_INPUT.fa	TaMgChl	BCAGCTAAAGAGAGAGATCTTGTGGTTGGGAAAGTCTACTCCAAGATCATGGAGATCGAGTCAAGGCTTTTGCCGTGCGGGCTTCACGTCATTGGAGAGCCTCCATCCGCCATGGAAGCTGTGGCCACACTGGTCAACATTGCTGCGCTAGATCGCCCTGAGGAAGGGATTTCGTCTCTTCCTTCTATATTAGCTGAGACTGTTGGAAGGCAGATCGAAGATGTGTACAGAGGAAATGACAAGGE	B-------------------------------------------------------------------------------------------TGGAGAGCCTCCATCCGCCATGGAAGCTGTGGCCACACTGGTCAACATTGCTGCGCTAGATCGCCCTGAGGAAGGGATTTCGTCTCTTCCTTCTATATTAGCTGAGACTGTTGG-AGGCAGATCGAAGATGTGTACAGAGGAAATGACAAGGE	11004	11004	59	0.53	Indel:-1
	Sum:F12_S94_L001_R2_001.fastq_INPUT.fa	TaMgChl	BCAGCTAAAGAGAGAGATCTTGTGGTTGGGAAAGTCTACTCCAAGATCATGGAGATCGAGTCAAGGCTTTTGCCGTGCGGGCTTCACGTCATTGGAGAGCCTCCATCCGCCATGGAAGCTGTGGCCACACTGGTCAACATTGCTGCGCTAGATCGCCCTGAGGAAGGGATTTCGTCTCTTCCTTCTATATTAGCTGAGACTGTTGGAAGGCAGATCGAAGATGTGTACAGAGGAAATGACAAGGE	B--------------------------------------------------------------------------------------------GGAGAGCCTCCATCCGCCATGGAAGCTGTGGCCACACTGGTCAACATTGCTGCGCTAGATCGCCCTGAGGAAGGGATTTCGTCTCTTCCTTCTATATTAGCTGAGACTGTTGGAAGGCAGATCGAAGATGTGTACAGAGGAAATGACAAGGE	11004	11004	10945	99.47	WT_like
TRV:mAtFT plant 1 green leaf sector	Sum:G01_S7_L001_R1_001.fastq_INPUT.fa	TaMgChl	BCAGCTAAAGAGAGAGATCTTGTGGTTGGGAAAGTCTACTCCAAGATCATGGAGATCGAGTCAAGGCTTTTGCCGTGCGGGCTTCACGTCATTGGAGAGCCTCCATCCGCCATGGAAGCTGTGGCCACACTGGTCAACATTGCTGCGCTAGATCGCCCTGAGGAAGGGATTTCGTCTCTTCCTTCTATATTAGCTGAGACTGTTGGAAGGCAGATCGAAGATGTGTACAGAGGAAATGACAAGGE	BCAGCTAAAGAGAGAGATCTTGTGGTTGGGAAAGTCTACTCCAAGATCATGGAGATCGAGTCAAGGCTTT-GCCGTGCGGGCTTCACGTCATTGGAGAGCCTCCATCCGCCATGGAAGCTGTGGCCACACTGGTCAACATTGCTGCGCTAGAT-------------------------------------------------------------------------------------------E	14151	14151	214	1.51	Indel:-1
	Sum:G01_S7_L001_R1_001.fastq_INPUT.fa	TaMgChl	BCAGCTAAAGAGAGAGATCTTGTGGTTGGGAAAGTCTACTCCAAGATCATGGAGATCGAGTCAAGGCTTTTGCCGTGCGGGCTTCACGTCATTGGAGAGCCTCCATCCGCCATGGAAGCTGTGGCCACACTGGTCAACATTGCTGCGCTAGATCGCCCTGAGGAAGGGATTTCGTCTCTTCCTTCTATATTAGCTGAGACTGTTGGAAGGCAGATCGAAGATGTGTACAGAGGAAATGACAAGGE	BCAGCTAAAGAGAGAGATCTTGTGGTTGGGAAAGTCTACTCCAAGATCATGGAGATCGAGTCAAGGCTTTTGCCGTGCGGGCTTCACGTCATTGGAGAGCCTCCATCCGCCATGGAAGCTGTGGCCACACTGGTCAACATTGCTGCGCTAGA--------------------------------------------------------------------------------------------E	14151	14151	13937	98.49	WT_like
	Sum:G01_S7_L001_R2_001.fastq_INPUT.fa	TaMgChl	BCAGCTAAAGAGAGAGATCTTGTGGTTGGGAAAGTCTACTCCAAGATCATGGAGATCGAGTCAAGGCTTTTGCCGTGCGGGCTTCACGTCATTGGAGAGCCTCCATCCGCCATGGAAGCTGTGGCCACACTGGTCAACATTGCTGCGCTAGATCGCCCTGAGGAAGGGATTTCGTCTCTTCCTTCTATATTAGCTGAGACTGTTGGAAGGCAGATCGAAGATGTGTACAGAGGAAATGACAAGGE	B-----------------------------------------------------------------------------------------ATTGGAGAGCCTCCATCCGCCATGGAAGCTGTGGCCACACTGGTCAACATTGCTGCGCTAGATCGCCCTGAGGAAGGGATTTCGTCTCTTCCTTCTATATTAGCTGAGAC---TGGAAGGCAGATCGAAGATGTGTACAGAGGAAATGACAAGGE	14031	14031	205	1.46	Indel:-3
	Sum:G01_S7_L001_R2_001.fastq_INPUT.fa	TaMgChl	BCAGCTAAAGAGAGAGATCTTGTGGTTGGGAAAGTCTACTCCAAGATCATGGAGATCGAGTCAAGGCTTTTGCCGTGCGGGCTTCACGTCATTGGAGAGCCTCCATCCGCCATGGAAGCTGTGGCCACACTGGTCAACATTGCTGCGCTAGATCGCCCTGAGGAAGGGATTTCGTCTCTTCCTTCTATATTAGCTGAGACTGTTGGAAGGCAGATCGAAGATGTGTACAGAGGAAATGACAAGGE	B--------------------------------------------------------------------------------------------GGAGAGCCTCCATCCGCCATGGAAGCTGTGGCCACACTGGTCAACATTGCTGCGCTAGATCGCCCTGAGGAAGGGATTTCGTCTCTTCCTTCTATATTAGCTGAGACTGTTGGAAGGCAGATCGAAGATGTGTACAGAGGAAATGACAAGGE	14031	14031	13826	98.54	WT_like
TRV:mAtFT plant 1 white leaf sector	Sum:G02_S15_L001_R1_001.fastq_INPUT.fa	TaMgChl	BCAGCTAAAGAGAGAGATCTTGTGGTTGGGAAAGTCTACTCCAAGATCATGGAGATCGAGTCAAGGCTTTTGCCGTGCGGGCTTCACGTCATTGGAGAGCCTCCATCCGCCATGGAAGCTGTGGCCACACTGGTCAACATTGCTGCGCTAGATCGCCCTGAGGAAGGGATTTCGTCTCTTCCTTCTATATTAGCTGAGACTGTTGGAAGGCAGATCGAAGATGTGTACAGAGGAAATGACAAGGE	BCAGCTAAAGAGAGAGATCTTGTGGTTGGGAAAGTCTACTCCAAGATCATGGAGATCGAGTCAAGGCTTTTGCCGTGCGGGCTTCACGTCATTGGAGAGCCTCCAT--------------------------------------------------------------------------------------------------GGAAGGCAGATCGAAGATGTGTACAGAGGAAATGACAAGGE	17474	17474	5035	28.81	Indel:-98
	Sum:G02_S15_L001_R1_001.fastq_INPUT.fa	TaMgChl	BCAGCTAAAGAGAGAGATCTTGTGGTTGGGAAAGTCTACTCCAAGATCATGGAGATCGAGTCAAGGCTTTTGCCGTGCGGGCTTCACGTCATTGGAGAGCCTCCATCCGCCATGGAAGCTGTGGCCACACTGGTCAACATTGCTGCGCTAGATCGCCCTGAGGAAGGGATTTCGTCTCTTCCTTCTATATTAGCTGAGACTGTTGGAAGGCAGATCGAAGATGTGTACAGAGGAAATGACAAGGE	BCAGCTAAAGAGAGAGATCTTGTGGTTGGGAAAGTCTACTCCAAGATCATGGAGATCGAGTCAAGGCTTTTGCCGTGCGGGCTTCACGTCATTGGAGAGCCTCCATCCGCCATGGAAGCTGTGGCCACACTGGTCAACATTGCTGCGCTAGA--------------------------------------------------------------------------------------------E	17474	17474	12439	71.19	WT_like
	Sum:G02_S15_L001_R2_001.fastq_INPUT.fa	TaMgChl	BCAGCTAAAGAGAGAGATCTTGTGGTTGGGAAAGTCTACTCCAAGATCATGGAGATCGAGTCAAGGCTTTTGCCGTGCGGGCTTCACGTCATTGGAGAGCCTCCATCCGCCATGGAAGCTGTGGCCACACTGGTCAACATTGCTGCGCTAGATCGCCCTGAGGAAGGGATTTCGTCTCTTCCTTCTATATTAGCTGAGACTGTTGGAAGGCAGATCGAAGATGTGTACAGAGGAAATGACAAGGE	BCAGCTAAAGAGAGAGATCTTGTGGTTGGGAAAGTCTACTCCAAGATCATGGAGATCGAGTCAAGGCTTTTGCCGTGCGGGCTTCACGTCATTGGAGAGCCTCCA--------------------------------------------------------------------------------------------------TGGAAGGCAGATCGAAGATGTGTACAGAGGAAATGACAAGGE	16254	16254	7535	46.35	Indel:-98
	Sum:G02_S15_L001_R2_001.fastq_INPUT.fa	TaMgChl	BCAGCTAAAGAGAGAGATCTTGTGGTTGGGAAAGTCTACTCCAAGATCATGGAGATCGAGTCAAGGCTTTTGCCGTGCGGGCTTCACGTCATTGGAGAGCCTCCATCCGCCATGGAAGCTGTGGCCACACTGGTCAACATTGCTGCGCTAGATCGCCCTGAGGAAGGGATTTCGTCTCTTCCTTCTATATTAGCTGAGACTGTTGGAAGGCAGATCGAAGATGTGTACAGAGGAAATGACAAGGE	B--------------------------------------------------------------------------------------------GGAGAGCCTCCATCCGCCATGGAAGCTGTGGCCACACTGGTCAACATTGCTGCGCTAGATCGCCCTGAGGAAGGGATTTCGTCTCTTCCTTCTATATTAGCTGAGACTGTTGGAAGGCAGATCGAAGATGTGTACAGAGGAAATGACAAGGE	16254	16254	8719	53.65	WT_like
TRV:mAtFT plant 2 green leaf sector	Sum:G03_S23_L001_R1_001.fastq_INPUT.fa	TaMgChl	BCAGCTAAAGAGAGAGATCTTGTGGTTGGGAAAGTCTACTCCAAGATCATGGAGATCGAGTCAAGGCTTTTGCCGTGCGGGCTTCACGTCATTGGAGAGCCTCCATCCGCCATGGAAGCTGTGGCCACACTGGTCAACATTGCTGCGCTAGATCGCCCTGAGGAAGGGATTTCGTCTCTTCCTTCTATATTAGCTGAGACTGTTGGAAGGCAGATCGAAGATGTGTACAGAGGAAATGACAAGGE	BCAGCTAAAGAGAGAGATCTTGTGGTTGGGAAAGTCTACTCCAAGATCATGGAGATCGAGTCAAGGCTTT-GCCGTGCGGGCTTCACGTCATTGGAGAGCCTCCATCCGCCATGGAAGCTGTGGCCACACTGGTCAACATTGCTGCGCTAGAT-------------------------------------------------------------------------------------------E	11939	11939	184	1.54	Indel:-1
	Sum:G03_S23_L001_R1_001.fastq_INPUT.fa	TaMgChl	BCAGCTAAAGAGAGAGATCTTGTGGTTGGGAAAGTCTACTCCAAGATCATGGAGATCGAGTCAAGGCTTTTGCCGTGCGGGCTTCACGTCATTGGAGAGCCTCCATCCGCCATGGAAGCTGTGGCCACACTGGTCAACATTGCTGCGCTAGATCGCCCTGAGGAAGGGATTTCGTCTCTTCCTTCTATATTAGCTGAGACTGTTGGAAGGCAGATCGAAGATGTGTACAGAGGAAATGACAAGGE	BCAGCTAAAGAGAGAGATCTTGTGGTTGGGAAAGTCTACTCCAAGATCATGGAGATCGAGTCAAGGCTTTTGCCGTGCGGGCTTCACGTCATTGGAGAGCCTCCATCCGCCATGGAAGCTGTGGCCACACTGGTCAACATTGCTGCGCTAGA--------------------------------------------------------------------------------------------E	11939	11939	11755	98.46	WT_like
	Sum:G03_S23_L001_R2_001.fastq_INPUT.fa	TaMgChl	BCAGCTAAAGAGAGAGATCTTGTGGTTGGGAAAGTCTACTCCAAGATCATGGAGATCGAGTCAAGGCTTTTGCCGTGCGGGCTTCACGTCATTGGAGAGCCTCCATCCGCCATGGAAGCTGTGGCCACACTGGTCAACATTGCTGCGCTAGATCGCCCTGAGGAAGGGATTTCGTCTCTTCCTTCTATATTAGCTGAGACTGTTGGAAGGCAGATCGAAGATGTGTACAGAGGAAATGACAAGGE	B-------------------------------------------------------------------------------------------TGGAGAGCCTCCATCCGCCATGGAAGCTGTGGCCACACTGGTCAACATTGCTGCGCTAGATCGCCCTGAGGAAGGGATTTCGTCTCTTCCTTCTATATTAGCTGAGACTG-TGGAAGGCAGATCGAAGATGTGTACAGAGGAAATGACAAGGE	11806	11806	213	1.8	Indel:-1
	Sum:G03_S23_L001_R2_001.fastq_INPUT.fa	TaMgChl	BCAGCTAAAGAGAGAGATCTTGTGGTTGGGAAAGTCTACTCCAAGATCATGGAGATCGAGTCAAGGCTTTTGCCGTGCGGGCTTCACGTCATTGGAGAGCCTCCATCCGCCATGGAAGCTGTGGCCACACTGGTCAACATTGCTGCGCTAGATCGCCCTGAGGAAGGGATTTCGTCTCTTCCTTCTATATTAGCTGAGACTGTTGGAAGGCAGATCGAAGATGTGTACAGAGGAAATGACAAGGE	B--------------------------------------------------------------------------------------------GGAGAGCCTCCATCCGCCATGGAAGCTGTGGCCACACTGGTCAACATTGCTGCGCTAGATCGCCCTGAGGAAGGGATTTCGTCTCTTCCTTCTATATTAGCTGAGACTGTTGGAAGGCAGATCGAAGATGTGTACAGAGGAAATGACAAGGE	11806	11806	11593	98.2	WT_like
TRV:mAtFTplant 2 white leaf sector	Sum:G04_S31_L001_R1_001.fastq_INPUT.fa	TaMgChl	BCAGCTAAAGAGAGAGATCTTGTGGTTGGGAAAGTCTACTCCAAGATCATGGAGATCGAGTCAAGGCTTTTGCCGTGCGGGCTTCACGTCATTGGAGAGCCTCCATCCGCCATGGAAGCTGTGGCCACACTGGTCAACATTGCTGCGCTAGATCGCCCTGAGGAAGGGATTTCGTCTCTTCCTTCTATATTAGCTGAGACTGTTGGAAGGCAGATCGAAGATGTGTACAGAGGAAATGACAAGGE	BCAGCTAAAGAGAGAGATCTTGTGGTTGGGAAAGTCTACTCCAAGATCATGGAGATCGAGTCAAGGCTTTTGCCGTGCGGGCTTCACGTCATTGGAGAGCCTCCAT--------------------------------------------------------------------------------------------------GGAAGGCAGATCGAAGATGTGTACAGAGGAAATGACAAGGE	18200	18200	12675	69.64	Indel:-98
	Sum:G04_S31_L001_R1_001.fastq_INPUT.fa	TaMgChl	BCAGCTAAAGAGAGAGATCTTGTGGTTGGGAAAGTCTACTCCAAGATCATGGAGATCGAGTCAAGGCTTTTGCCGTGCGGGCTTCACGTCATTGGAGAGCCTCCATCCGCCATGGAAGCTGTGGCCACACTGGTCAACATTGCTGCGCTAGATCGCCCTGAGGAAGGGATTTCGTCTCTTCCTTCTATATTAGCTGAGACTGTTGGAAGGCAGATCGAAGATGTGTACAGAGGAAATGACAAGGE	BCAGCTAAAGAGAGAGATCTTGTGGTTGGGAAAGTCTACTCCAAGATCATGGAGATCGAGTCAAGGCTTTTGCCGTGCGGGCTTCACGTCATTGGAGAGCCTCCATCCGCCATGGAAGCTGTGGCCACACTGGTCAACATTGCTGCGCTAGA--------------------------------------------------------------------------------------------E	18200	18200	5525	30.36	WT_like
	Sum:G04_S31_L001_R2_001.fastq_INPUT.fa	TaMgChl	BCAGCTAAAGAGAGAGATCTTGTGGTTGGGAAAGTCTACTCCAAGATCATGGAGATCGAGTCAAGGCTTTTGCCGTGCGGGCTTCACGTCATTGGAGAGCCTCCATCCGCCATGGAAGCTGTGGCCACACTGGTCAACATTGCTGCGCTAGATCGCCCTGAGGAAGGGATTTCGTCTCTTCCTTCTATATTAGCTGAGACTGTTGGAAGGCAGATCGAAGATGTGTACAGAGGAAATGACAAGGE	BCAGCTAAAGAGAGAGATCTTGTGGTTGGGAAAGTCTACTCCAAGATCATGGAGATCGAGTCAAGGCTTTTGCCGTGCGGGCTTCACGTCATTGGAGAGCCTCCA--------------------------------------------------------------------------------------------------TGGAAGGCAGATCGAAGATGTGTACAGAGGAAATGACAAGGE	17922	17922	15259	85.14	Indel:-98
	Sum:G04_S31_L001_R2_001.fastq_INPUT.fa	TaMgChl	BCAGCTAAAGAGAGAGATCTTGTGGTTGGGAAAGTCTACTCCAAGATCATGGAGATCGAGTCAAGGCTTTTGCCGTGCGGGCTTCACGTCATTGGAGAGCCTCCATCCGCCATGGAAGCTGTGGCCACACTGGTCAACATTGCTGCGCTAGATCGCCCTGAGGAAGGGATTTCGTCTCTTCCTTCTATATTAGCTGAGACTGTTGGAAGGCAGATCGAAGATGTGTACAGAGGAAATGACAAGGE	B--------------------------------------------------------------------------------------------GGAGAGCCTCCATCCGCCATGGAAGCTGTGGCCACACTGGTCAACATTGCTGCGCTAGATCGCCCTGAGGAAGGGATTTCGTCTCTTCCTTCTATATTAGCTGAGACTGTTGGAAGGCAGATCGAAGATGTGTACAGAGGAAATGACAAGGE	17922	17922	2663	14.86	WT_like
TRV:mAtFT plant 3 pale green leaf sector	Sum:G05_S39_L001_R1_001.fastq_INPUT.fa	TaMgChl	BCAGCTAAAGAGAGAGATCTTGTGGTTGGGAAAGTCTACTCCAAGATCATGGAGATCGAGTCAAGGCTTTTGCCGTGCGGGCTTCACGTCATTGGAGAGCCTCCATCCGCCATGGAAGCTGTGGCCACACTGGTCAACATTGCTGCGCTAGATCGCCCTGAGGAAGGGATTTCGTCTCTTCCTTCTATATTAGCTGAGACTGTTGGAAGGCAGATCGAAGATGTGTACAGAGGAAATGACAAGGE	BCAGCTAAAGAGAGAGATCTTGTGGTTGGGAAAGTCTACTCCAAGATCATGGAGATCGAGTCAAGGCTTTTGCCGTGCGGGCTTCACGTCATTGGAGAGCCTCCAT--------------------------------------------------------------------------------------------------GGAAGGCAGATCGAAGATGTGTACAGAGGAAATGACAAGGE	15427	15427	12760	82.71	Indel:-98
	Sum:G05_S39_L001_R1_001.fastq_INPUT.fa	TaMgChl	BCAGCTAAAGAGAGAGATCTTGTGGTTGGGAAAGTCTACTCCAAGATCATGGAGATCGAGTCAAGGCTTTTGCCGTGCGGGCTTCACGTCATTGGAGAGCCTCCATCCGCCATGGAAGCTGTGGCCACACTGGTCAACATTGCTGCGCTAGATCGCCCTGAGGAAGGGATTTCGTCTCTTCCTTCTATATTAGCTGAGACTGTTGGAAGGCAGATCGAAGATGTGTACAGAGGAAATGACAAGGE	BCAGCTAAAGAGAGAGATCTTGTGGTTGGGAAAGTCTACTCCAAGATCATGGAGATCGAGTCAAGGCTTTTGCCGTGCGGGCTTCACGTCATTGGAGAGCCTCCATCCGCCATGGAAGCTGTGGCCACACTGGTCAACATTGCTGCGCTAGA--------------------------------------------------------------------------------------------E	15427	15427	2667	17.29	WT_like
	Sum:G05_S39_L001_R2_001.fastq_INPUT.fa	TaMgChl	BCAGCTAAAGAGAGAGATCTTGTGGTTGGGAAAGTCTACTCCAAGATCATGGAGATCGAGTCAAGGCTTTTGCCGTGCGGGCTTCACGTCATTGGAGAGCCTCCATCCGCCATGGAAGCTGTGGCCACACTGGTCAACATTGCTGCGCTAGATCGCCCTGAGGAAGGGATTTCGTCTCTTCCTTCTATATTAGCTGAGACTGTTGGAAGGCAGATCGAAGATGTGTACAGAGGAAATGACAAGGE	BCAGCTAAAGAGAGAGATCTTGTGGTTGGGAAAGTCTACTCCAAGATCATGGAGATCGAGTCAAGGCTTTTGCCGTGCGGGCTTCACGTCATTGGAGAGCCTCCA--------------------------------------------------------------------------------------------------TGGAAGGCAGATCGAAGATGTGTACAGAGGAAATGACAAGGE	15290	15290	14373	94	Indel:-98
	Sum:G05_S39_L001_R2_001.fastq_INPUT.fa	TaMgChl	BCAGCTAAAGAGAGAGATCTTGTGGTTGGGAAAGTCTACTCCAAGATCATGGAGATCGAGTCAAGGCTTTTGCCGTGCGGGCTTCACGTCATTGGAGAGCCTCCATCCGCCATGGAAGCTGTGGCCACACTGGTCAACATTGCTGCGCTAGATCGCCCTGAGGAAGGGATTTCGTCTCTTCCTTCTATATTAGCTGAGACTGTTGGAAGGCAGATCGAAGATGTGTACAGAGGAAATGACAAGGE	B--------------------------------------------------------------------------------------------GGAGAGCCTCCATCCGCCATGGAAGCTGTGGCCACACTGGTCAACATTGCTGCGCTAGATCGCCCTGAGGAAGGGATTTCGTCTCTTCCTTCTATATTAGCTGAGACTGTTGGAAGGCAGATCGAAGATGTGTACAGAGGAAATGACAAGGE	15290	15290	917	6	WT_like
TRV:mAtFT plant 3 light green leaf sector	Sum:G06_S47_L001_R1_001.fastq_INPUT.fa	TaMgChl	BCAGCTAAAGAGAGAGATCTTGTGGTTGGGAAAGTCTACTCCAAGATCATGGAGATCGAGTCAAGGCTTTTGCCGTGCGGGCTTCACGTCATTGGAGAGCCTCCATCCGCCATGGAAGCTGTGGCCACACTGGTCAACATTGCTGCGCTAGATCGCCCTGAGGAAGGGATTTCGTCTCTTCCTTCTATATTAGCTGAGACTGTTGGAAGGCAGATCGAAGATGTGTACAGAGGAAATGACAAGGE	BCAGCTAAAGAGAGAGATCTTGTGGTTGGGAAAGTCTACTCCAAGATCATGGAGATCGAGTCAAGGCTTTTGCCGTGCGGGCTTCACGTCATTGGAGAGCCTCCAT--------------------------------------------------------------------------------------------------GGAAGGCAGATCGAAGATGTGTACAGAGGAAATGACAAGGE	19812	19812	14322	72.28	Indel:-98
	Sum:G06_S47_L001_R1_001.fastq_INPUT.fa	TaMgChl	BCAGCTAAAGAGAGAGATCTTGTGGTTGGGAAAGTCTACTCCAAGATCATGGAGATCGAGTCAAGGCTTTTGCCGTGCGGGCTTCACGTCATTGGAGAGCCTCCATCCGCCATGGAAGCTGTGGCCACACTGGTCAACATTGCTGCGCTAGATCGCCCTGAGGAAGGGATTTCGTCTCTTCCTTCTATATTAGCTGAGACTGTTGGAAGGCAGATCGAAGATGTGTACAGAGGAAATGACAAGGE	BCAGCTAAAGAGAGAGATCTTGTGGTTGGGAAAGTCTACTCCAAGATCATGGAGATCGAGTCAAGGCTTTTGCCGTGCGGGCTTCACGTCATTGGAGAGCCTCCATCCGCCATGGAAGCTGTGGCCACACTGGTCAACATTGCTGCGCTAGA--------------------------------------------------------------------------------------------E	19812	19812	5490	27.72	WT_like
	Sum:G06_S47_L001_R2_001.fastq_INPUT.fa	TaMgChl	BCAGCTAAAGAGAGAGATCTTGTGGTTGGGAAAGTCTACTCCAAGATCATGGAGATCGAGTCAAGGCTTTTGCCGTGCGGGCTTCACGTCATTGGAGAGCCTCCATCCGCCATGGAAGCTGTGGCCACACTGGTCAACATTGCTGCGCTAGATCGCCCTGAGGAAGGGATTTCGTCTCTTCCTTCTATATTAGCTGAGACTGTTGGAAGGCAGATCGAAGATGTGTACAGAGGAAATGACAAGGE	BCAGCTAAAGAGAGAGATCTTGTGGTTGGGAAAGTCTACTCCAAGATCATGGAGATCGAGTCAAGGCTTTTGCCGTGCGGGCTTCACGTCATTGGAGAGCCTCCA--------------------------------------------------------------------------------------------------TGGAAGGCAGATCGAAGATGTGTACAGAGGAAATGACAAGGE	19560	19560	16581	84.76	Indel:-98
	Sum:G06_S47_L001_R2_001.fastq_INPUT.fa	TaMgChl	BCAGCTAAAGAGAGAGATCTTGTGGTTGGGAAAGTCTACTCCAAGATCATGGAGATCGAGTCAAGGCTTTTGCCGTGCGGGCTTCACGTCATTGGAGAGCCTCCATCCGCCATGGAAGCTGTGGCCACACTGGTCAACATTGCTGCGCTAGATCGCCCTGAGGAAGGGATTTCGTCTCTTCCTTCTATATTAGCTGAGACTGTTGGAAGGCAGATCGAAGATGTGTACAGAGGAAATGACAAGGE	B--------------------------------------------------------------------------------------------GGAGAGCCTCCATCCGCCATGGAAGCTGTGGCCACACTGGTCAACATTGCTGCGCTAGATCGCCCTGAGGAAGGGATTTCGTCTCTTCCTTCTATATTAGCTGAGACTGTTGGAAGGCAGATCGAAGATGTGTACAGAGGAAATGACAAGGE	19560	19560	2979	15.24	WT_like
TRV:mAtFT plant 3 green leaf sector	Sum:G08_S63_L001_R1_001.fastq_INPUT.fa	TaMgChl	BCAGCTAAAGAGAGAGATCTTGTGGTTGGGAAAGTCTACTCCAAGATCATGGAGATCGAGTCAAGGCTTTTGCCGTGCGGGCTTCACGTCATTGGAGAGCCTCCATCCGCCATGGAAGCTGTGGCCACACTGGTCAACATTGCTGCGCTAGATCGCCCTGAGGAAGGGATTTCGTCTCTTCCTTCTATATTAGCTGAGACTGTTGGAAGGCAGATCGAAGATGTGTACAGAGGAAATGACAAGGE	BCAGCTAAAGAGAGAGATCTTGTGGTTGGGAAAGTCTACTCCAAGATCATGGAGATCGAGTCAAGGCTTT-GCCGTGCGGGCTTCACGTCATTGGAGAGCCTCCATCCGCCATGGAAGCTGTGGCCACACTGGTCAACATTGCTGCGCTAGAT-------------------------------------------------------------------------------------------E	10848	10848	182	1.67	Indel:-1
	Sum:G08_S63_L001_R1_001.fastq_INPUT.fa	TaMgChl	BCAGCTAAAGAGAGAGATCTTGTGGTTGGGAAAGTCTACTCCAAGATCATGGAGATCGAGTCAAGGCTTTTGCCGTGCGGGCTTCACGTCATTGGAGAGCCTCCATCCGCCATGGAAGCTGTGGCCACACTGGTCAACATTGCTGCGCTAGATCGCCCTGAGGAAGGGATTTCGTCTCTTCCTTCTATATTAGCTGAGACTGTTGGAAGGCAGATCGAAGATGTGTACAGAGGAAATGACAAGGE	BCAGCTAAAGAGAGAGATCTTGTGGTTGGGAAAGTCTACTCCAAGATCATGGAGATCGAGTCAAGGCTTTTGCCGTGCGGGCTTCACGTCATTGGAGAGCCTCCATCCGCCATGGAAGCTGTGGCCACACTGGTCAACATTGCTGCGCTAGA--------------------------------------------------------------------------------------------E	10848	10848	10666	98.33	WT_like
	Sum:G08_S63_L001_R2_001.fastq_INPUT.fa	TaMgChl	BCAGCTAAAGAGAGAGATCTTGTGGTTGGGAAAGTCTACTCCAAGATCATGGAGATCGAGTCAAGGCTTTTGCCGTGCGGGCTTCACGTCATTGGAGAGCCTCCATCCGCCATGGAAGCTGTGGCCACACTGGTCAACATTGCTGCGCTAGATCGCCCTGAGGAAGGGATTTCGTCTCTTCCTTCTATATTAGCTGAGACTGTTGGAAGGCAGATCGAAGATGTGTACAGAGGAAATGACAAGGE	B-------------------------------------------------------------------------------------------TGGAGAGCCTCCATCCGCCATGGAAGCTGTGGCCACACTGGTCAACATTGCTGCGCTAGATCGCCCTGAGGAAGGGATTTCGTCTCTTCCTTCTATATTAGCTGAGACTGTTGG-AGGCAGATCGAAGATGTGTACAGAGGAAATGACAAGGE	10760	10760	114	1.05	Indel:-1
	Sum:G08_S63_L001_R2_001.fastq_INPUT.fa	TaMgChl	BCAGCTAAAGAGAGAGATCTTGTGGTTGGGAAAGTCTACTCCAAGATCATGGAGATCGAGTCAAGGCTTTTGCCGTGCGGGCTTCACGTCATTGGAGAGCCTCCATCCGCCATGGAAGCTGTGGCCACACTGGTCAACATTGCTGCGCTAGATCGCCCTGAGGAAGGGATTTCGTCTCTTCCTTCTATATTAGCTGAGACTGTTGGAAGGCAGATCGAAGATGTGTACAGAGGAAATGACAAGGE	B--------------------------------------------------------------------------------------------GGAGAGCCTCCATCCGCCATGGAAGCTGTGGCCACACTGGTCAACATTGCTGCGCTAGATCGCCCTGAGGAAGGGATTTCGTCTCTTCCTTCTATATTAGCTGAGACTGTTGGAAGGCAGATCGAAGATGTGTACAGAGGAAATGACAAGGE	10760	10760	10646	98.95	WT_like
TRV:mAtFT plant 3 non-sectored systemic leaf	Sum:G07_S55_L001_R1_001.fastq_INPUT.fa	TaMgChl	BCAGCTAAAGAGAGAGATCTTGTGGTTGGGAAAGTCTACTCCAAGATCATGGAGATCGAGTCAAGGCTTTTGCCGTGCGGGCTTCACGTCATTGGAGAGCCTCCATCCGCCATGGAAGCTGTGGCCACACTGGTCAACATTGCTGCGCTAGATCGCCCTGAGGAAGGGATTTCGTCTCTTCCTTCTATATTAGCTGAGACTGTTGGAAGGCAGATCGAAGATGTGTACAGAGGAAATGACAAGGE	BCAGCTAAAGAGAGAGATCTTGTGGTTGGGAAAGTCTACTCCAAGATCATGGAGATCGAGTCAAGGCTTTTGCCGTGCGGGCTTCACGTCATTGGAGAGCCTCCAT--------------------------------------------------------------------------------------------------GGAAGGCAGATCGAAGATGTGTACAGAGGAAATGACAAGGE	8282	8282	488	5.89	Indel:-98
	Sum:G07_S55_L001_R1_001.fastq_INPUT.fa	TaMgChl	BCAGCTAAAGAGAGAGATCTTGTGGTTGGGAAAGTCTACTCCAAGATCATGGAGATCGAGTCAAGGCTTTTGCCGTGCGGGCTTCACGTCATTGGAGAGCCTCCATCCGCCATGGAAGCTGTGGCCACACTGGTCAACATTGCTGCGCTAGATCGCCCTGAGGAAGGGATTTCGTCTCTTCCTTCTATATTAGCTGAGACTGTTGGAAGGCAGATCGAAGATGTGTACAGAGGAAATGACAAGGE	BCAGCTAAAGAGAGAGATCTTGTGGTTGGGAAAGTCTACTCCAAGATCATGGAGATCGAGTCAAGGCTTTTGCCGTGCGGGCTTCACGTCATTGGAGAGCCTCCATCCGCCATGGAAGCTGTGGCCACACTGGTCAACATTGCTGCGCTAGA--------------------------------------------------------------------------------------------E	8282	8282	7794	94.11	WT_like
	Sum:G07_S55_L001_R2_001.fastq_INPUT.fa	TaMgChl	BCAGCTAAAGAGAGAGATCTTGTGGTTGGGAAAGTCTACTCCAAGATCATGGAGATCGAGTCAAGGCTTTTGCCGTGCGGGCTTCACGTCATTGGAGAGCCTCCATCCGCCATGGAAGCTGTGGCCACACTGGTCAACATTGCTGCGCTAGATCGCCCTGAGGAAGGGATTTCGTCTCTTCCTTCTATATTAGCTGAGACTGTTGGAAGGCAGATCGAAGATGTGTACAGAGGAAATGACAAGGE	B-----------------------------------------------------------------------------------------ATTGGAGAGCCTCCATCCGCCATGGAAGCTGTGGCCACACTGGTCAACATTGCTGCGCTAGATCGCCCTGAGGAAGGGATTTCGTCTCTTCCTTCTATATTAGCTGAGAC---TGGAAGGCAGATCGAAGATGTGTACAGAGGAAATGACAAGGE	8191	8191	2284	27.88	Indel:-3
	Sum:G07_S55_L001_R2_001.fastq_INPUT.fa	TaMgChl	BCAGCTAAAGAGAGAGATCTTGTGGTTGGGAAAGTCTACTCCAAGATCATGGAGATCGAGTCAAGGCTTTTGCCGTGCGGGCTTCACGTCATTGGAGAGCCTCCATCCGCCATGGAAGCTGTGGCCACACTGGTCAACATTGCTGCGCTAGATCGCCCTGAGGAAGGGATTTCGTCTCTTCCTTCTATATTAGCTGAGACTGTTGGAAGGCAGATCGAAGATGTGTACAGAGGAAATGACAAGGE	B--------------------------------------------------------------------------------------------GGAGAGCCTCCATCCGCCATGGAAGCTGTGGCCACACTGGTCAACATTGCTGCGCTAGATCGCCCTGAGGAAGGGATTTCGTCTCTTCCTTCTATATTAGCTGAGACTGTTGGAAGGCAGATCGAAGATGTGTACAGAGGAAATGACAAGGE	8191	8191	5907	72.12	WT_like
Molecular analyses of editing are shown. The sample name (column A) indicates the treatment, replicate plant, and tissue sector analyzed. The remaining columns are as in Table S3 and Table S4.
